# Transcription elongation defects link oncogenic splicing factor mutations to targetable alterations in chromatin landscape

**DOI:** 10.1101/2023.02.25.530019

**Authors:** Prajwal C. Boddu, Abhishek K. Gupta, Rahul Roy, Barbara De La Pena Avalos, Ane Olazabal Herrero, Nils Neuenkirchen, Joshua T. Zimmer, Namrata S. Chandhok, Darren King, Yasuhito Nannya, Seishi Ogawa, Haifan Lin, Matthew D. Simon, Eloise Dray, Gary Kupfer, Amit K. Verma, Karla M. Neugebauer, Manoj M. Pillai

## Abstract

Transcription and splicing of pre-messenger RNA are closely coordinated, but how this functional coupling is disrupted in human disease remains unexplored. Here, we investigated the impact of non-synonymous mutations in SF3B1 and U2AF1, two splicing factors commonly mutated in cancer, on transcription. We find that the mutations impair RNA Polymerase II (RNAPII) transcription elongation along gene bodies leading to transcription-replication conflicts, replication stress and altered chromatin organization. This elongation defect is linked to disrupted pre-spliceosome assembly due to impaired protein-protein interactions of mutant SF3B1. Through an unbiased screen, we identified epigenetic factors in the Sin3/HDAC complex, which, when modulated, normalize transcription defects and their downstream effects. Our findings shed light on the mechanisms by which oncogenic mutant spliceosomes impact chromatin organization through their effects on RNAPII transcription elongation and present a rationale for targeting the Sin3/HDAC complex as a potential therapeutic strategy.

**HIGHLIGHTS:**

– Oncogenic mutations in SF3B1 and U2AF1 cause a gene body RNAPII transcription elongation defect
– The elongation defect is linked to impaired assembly of early spliceosome complexes and leads to replication stress and changes to chromatin landscape
– RNAPII elongation defects in SF3B1^K700E^ are normalized by modulating epigenetic factors but 3’ cryptic splicing events are not reversed
– Targeting the Sin3/HDAC pathway to normalize RNAPII elongation defect is a potential therapeutic approach in these disorders

**GRAPHICAL ABSTRACT:** 
