## Supplementary material for "Transcription elongation defects link oncogenic splicing factor mutations to targetable alterations in chromatin landscape": Figure5_ChromHMMdatafile

### Sheet: Fig5K_Upregulated_genes
	Observed number of 200bp genomic bins within each chromatin-state transition across the 353 upregulated genes in SF3B1K700E
	SF3B1K700E
STATES	1	2	3	4	5	6	7	8	9	10	11	12	13	14	STATES
	3	0	0	3	0	0	0	0	0	2	3	0	0	0	1	WT
	0	8	0	6	0	0	0	0	0	2	6	1	0	1	2
	0	0	0	0	0	0	0	0	0	0	0	0	0	0	3
	0	0	0	23	0	2	0	1	0	4	8	1	0	0	4
	0	0	0	0	1	0	0	0	0	0	0	0	0	0	5
	0	0	0	0	0	5	0	0	2	1	4	8	0	0	6
	0	0	0	0	0	0	1	0	1	0	0	0	0	0	7
	0	0	0	0	0	0	0	3	0	0	1	0	0	0	8
	0	0	0	1	1	3	0	0	4	3	3	12	1	0	9
	0	0	0	6	0	0	0	1	5	15	3	2	0	1	10
	1	3	1	4	0	4	0	0	9	6	52	20	1	3	11
	0	1	0	1	3	10	0	0	14	2	51	381	65	2	12
	0	0	0	0	2	0	0	0	0	0	1	134	277	2	13
	0	0	0	0	0	0	0	0	0	0	1	0	1	2	14
	4	12	1	44	7	24	1	5	35	35	133	559	345	11
	Number of bins within each chromatin-state transition across 6694 genes
STATES	1	2	3	4	5	6	7	8	9	10	11	12	13	14	STATES
	40	10	0	16	0	0	0	0	0	10	22	0	0	2	1
	24	121	10	74	1	10	0	0	1	27	38	4	0	22	2
	3	4	3	5	1	1	0	0	0	1	4	1	0	1	3
	11	24	7	246	0	53	0	4	2	76	83	7	0	17	4
	0	0	0	0	63	0	0	0	0	0	1	5	7	2	5
	0	6	1	40	6	123	4	2	36	31	42	92	1	5	6
	0	0	0	0	1	3	22	2	8	0	0	6	1	0	7
	0	0	0	2	0	12	17	30	5	1	2	0	0	0	8
	0	1	0	17	9	30	4	2	94	45	44	84	9	1	9
	4	16	1	67	0	12	0	3	30	110	55	6	0	1	10
	13	38	4	93	1	34	0	7	34	89	558	177	8	13	11
	1	12	0	31	85	159	6	3	175	50	969	7011	678	12	12
	0	0	0	2	117	14	0	0	22	0	86	3748	6039	21	13
	2	5	0	6	4	6	0	0	5	2	12	3	3	36	14
	Expected number of bins within each chromatin-state transition for the 353 upregulated genes (Expected value = observed value*(353/6694))
STATES	1	2	3	4	5	6	7	8	9	10	11	12	13	14	STATES
	2.10935	0.527338	0	0.843741	0	0	0	0	0	0.527338	1.16014	0	0	0.105468	1
	1.26561	6.38079	0.527338	3.9023	0.0527338	0.527338	0	0	0.0527338	1.42381	2.00388	0.210935	0	1.16014	2
	0.158201	0.210935	0.158201	0.263669	0.0527338	0.0527338	0	0	0	0.0527338	0.210935	0.0527338	0	0.0527338	3
	0.580072	1.26561	0.369137	12.9725	0	2.79489	0	0.210935	0.105468	4.00777	4.3769	0.369137	0	0.896474	4
	0	0	0	0	3.32223	0	0	0	0	0	0.0527338	0.263669	0.369137	0.105468	5
	0	0.316403	0.0527338	2.10935	0.316403	6.48626	0.210935	0.105468	1.89842	1.63475	2.21482	4.85151	0.0527338	0.263669	6
	0	0	0	0	0.0527338	0.158201	1.16014	0.105468	0.42187	0	0	0.316403	0.0527338	0	7
	0	0	0	0.105468	0	0.632805	0.896474	1.58201	0.263669	0.0527338	0.105468	0	0	0	8
	0	0.0527338	0	0.896474	0.474604	1.58201	0.210935	0.105468	4.95698	2.37302	2.32029	4.42964	0.474604	0.0527338	9
	0.210935	0.843741	0.0527338	3.53316	0	0.632805	0	0.158201	1.58201	5.80072	2.90036	0.316403	0	0.0527338	10
	0.685539	2.00388	0.210935	4.90424	0.0527338	1.79295	0	0.369137	1.79295	4.69331	29.4255	9.33388	0.42187	0.685539	11
	0.0527338	0.632805	0	1.63475	4.48237	8.38467	0.316403	0.158201	9.22841	2.63669	51.099	369.717	35.7535	0.632805	12
	0	0	0	0.105468	6.16985	0.738273	0	0	1.16014	0	4.53511	197.646	318.459	1.10741	13
	0.105468	0.263669	0	0.316403	0.210935	0.316403	0	0	0.263669	0.105468	0.632805	0.158201	0.158201	1.89842	14
	Ratio = Observed bins/expected bins
STATES	1	2	3	4	5	6	7	8	9	10	11	12	13	14	STATES
	1.42224	0	0	3.55559	0	0	0	0	0	3.79263	2.58589	0	0	0	1
	0	1.25376	0	1.53755	0	0	0	0	0	1.40468	2.99419	4.74079	0	0.861962	2
	0	0	0	0	0	0	0	0	0	0	0	0	0	0	3
	0	0	0	1.77298	0	0.715591	0	4.74079	0	0.998062	1.82778	2.70902	0	0	4
	0	0	0	0	0.301003	0	0	0	0	0	0	0	0	0	5
	0	0	0	0	0	0.770861	0	0	1.05351	0.611715	1.80602	1.64897	0	0	6
	0	0	0	0	0	0	0.861962	0	2.3704	0	0	0	0	0	7
	0	0	0	0	0	0	0	1.89632	0	0	9.48159	0	0	0	8
	0	0	0	1.11548	2.10702	1.89632	0	0	0.806944	1.26421	1.29294	2.70902	2.10702	0	9
	0	0	0	1.69819	0	0	0	6.32106	3.16053	2.58589	1.03435	6.32106	0	18.9632	10
	1.45871	1.49709	4.74079	0.81562	0	2.23096	0	0	5.01966	1.27842	1.76718	2.14273	2.3704	4.37612	11
	0	1.58026	0	0.611715	0.669288	1.19265	0	0	1.51705	0.758527	0.998062	1.03052	1.818	3.16053	12
	0	0	0	0	0.324157	0	0	0	0	0	0.220502	0.677979	0.869813	1.80602	13
	0	0	0	0	0	0	0	0	0	0	1.58026	0	6.32106	1.05351	14
	Log2(Ratio)
STATES	1	2	3	4	5	6	7	8	9	10	11	12	13	14	STATES
	0.508163	0	0	1.83009	0	0	0	0	0	1.9232	1.37066	0	0	0	1
	0	0.326265	0	0.620638	0	0	0	0	0	0.490241	1.58216	2.24513	0	-0.214303	2
	0	0	0	0	0	0	0	0	0	0	0	0	0	0	3
	0	0	0	0.826176	0	-0.482792	0	2.24513	0	-0.00279905	0.870089	1.43777	0	0	4
	0	0	0	0	-1.73215	0	0	0	0	0	0	0	0	0	5
	0	0	0	0	0	-0.375458	0	0	0.0752035	-0.709068	0.852811	0.721567	0	0	6
	0	0	0	0	0	0	-0.214303	0	1.24513	0	0	0	0	0	7
	0	0	0	0	0	0	0	0.9232	0	0	3.24513	0	0	0	8
	0	0	0	0.157666	1.0752	0.9232	0	0	-0.30946	0.338238	0.370659	1.43777	1.0752	0	9
	0	0	0	0.764002	0	0	0	2.66017	1.66017	1.37066	0.0487312	2.66017	0	4.24513	10
	0.544689	0.582163	2.24513	-0.29403	0	1.15767	0	0	2.32759	0.354358	0.821447	1.09945	1.24513	2.12965	11
	0	0.660166	0	-0.709068	-0.5793	0.254174	0	0	0.601272	-0.398728	-0.00279905	0.0433711	0.862355	1.66017	12
	0	0	0	0	-1.62524	0	0	0	0	0	-2.18114	-0.560688	-0.201223	0.852811	13
	0	0	0	0	0	0	0	0	0	0	0.660166	0	2.66017	0.0752035	14

### Sheet: Fig5K_Downregulated_genes
	Observed number of 200bp genomic bins within each chromatin-state transition across the 353 upregulated genes in SF3B1K700E
	SF3B1K700E
STATES	1	2	3	4	5	6	7	8	9	10	11	12	13	14	STATES
	3	0	0	2	0	0	0	0	0	0	0	0	0	0	1	WT
	3	11	0	1	0	0	0	0	0	1	0	0	0	4	2
	0	1	0	0	0	0	0	0	0	0	0	0	0	0	3
	0	1	1	8	0	5	0	0	0	3	1	0	0	0	4
	0	0	0	0	8	0	0	0	0	0	1	2	2	0	5
	0	0	0	3	1	2	0	0	2	3	2	0	0	0	6
	0	0	0	0	0	0	2	0	2	0	0	1	0	0	7
	0	0	0	0	0	1	0	0	0	0	0	0	0	0	8
	0	0	0	4	0	0	0	0	8	8	2	4	3	0	9
	0	1	0	6	0	2	0	0	0	3	4	0	0	0	10
	1	4	0	9	0	3	0	2	2	6	24	4	1	1	11
	0	2	0	5	5	17	2	1	17	12	71	401	24	2	12
	0	0	0	0	5	3	0	0	7	0	10	314	389	6	13
	0	0	0	1	0	1	0	0	0	0	0	0	0	2	14
	7	20	1	39	19	34	4	3	38	36	115	726	419	15		1476
	Number of bins within each chromatin-state transition across 6694 genes
STATES	1	2	3	4	5	6	7	8	9	10	11	12	13	14	STATES
	40	10	0	16	0	0	0	0	0	10	22	0	0	2	1
	24	121	10	74	1	10	0	0	1	27	38	4	0	22	2
	3	4	3	5	1	1	0	0	0	1	4	1	0	1	3
	11	24	7	246	0	53	0	4	2	76	83	7	0	17	4
	0	0	0	0	63	0	0	0	0	0	1	5	7	2	5
	0	6	1	40	6	123	4	2	36	31	42	92	1	5	6
	0	0	0	0	1	3	22	2	8	0	0	6	1	0	7
	0	0	0	2	0	12	17	30	5	1	2	0	0	0	8
	0	1	0	17	9	30	4	2	94	45	44	84	9	1	9
	4	16	1	67	0	12	0	3	30	110	55	6	0	1	10
	13	38	4	93	1	34	0	7	34	89	558	177	8	13	11
	1	12	0	31	85	159	6	3	175	50	969	7011	678	12	12
	0	0	0	2	117	14	0	0	22	0	86	3748	6039	21	13
	2	5	0	6	4	6	0	0	5	2	12	3	3	36	14
	Expected number of bins within each chromatin-state transition for the 353 upregulated genes (Expected value = observed value*(451/6694))
STATES	1	2	3	4	5	6	7	8	9	10	11	12	13	14	STATES
	2.69495	0.673738	0	1.07798	0	0	0	0	0	0.673738	1.48222	0	0	0.134748	1
	1.61697	8.15223	0.673738	4.98566	0.0673738	0.673738	0	0	0.0673738	1.81909	2.5602	0.269495	0	1.48222	2
	0.202121	0.269495	0.202121	0.336869	0.0673738	0.0673738	0	0	0	0.0673738	0.269495	0.0673738	0	0.0673738	3
	0.741111	1.61697	0.471616	16.5739	0	3.57081	0	0.269495	0.134748	5.12041	5.59202	0.471616	0	1.14535	4
	0	0	0	0	4.24455	0	0	0	0	0	0.0673738	0.336869	0.471616	0.134748	5
	0	0.404243	0.0673738	2.69495	0.404243	8.28697	0.269495	0.134748	2.42546	2.08859	2.8297	6.19839	0.0673738	0.336869	6
	0	0	0	0	0.0673738	0.202121	1.48222	0.134748	0.53899	0	0	0.404243	0.0673738	0	7
	0	0	0	0.134748	0	0.808485	1.14535	2.02121	0.336869	0.0673738	0.134748	0	0	0	8
	0	0.0673738	0	1.14535	0.606364	2.02121	0.269495	0.134748	6.33313	3.03182	2.96445	5.6594	0.606364	0.0673738	9
	0.269495	1.07798	0.0673738	4.51404	0	0.808485	0	0.202121	2.02121	7.41111	3.70556	0.404243	0	0.0673738	10
	0.875859	2.5602	0.269495	6.26576	0.0673738	2.29071	0	0.471616	2.29071	5.99627	37.5946	11.9252	0.53899	0.875859	11
	0.0673738	0.808485	0	2.08859	5.72677	10.7124	0.404243	0.202121	11.7904	3.36869	65.2852	472.357	45.6794	0.808485	12
	0	0	0	0.134748	7.88273	0.943233	0	0	1.48222	0	5.79414	252.517	406.87	1.41485	13
	0.134748	0.336869	0	0.404243	0.269495	0.404243	0	0	0.336869	0.134748	0.808485	0.202121	0.202121	2.42546	14
	Ratio = Observed bins/expected bins
STATES	1	2	3	4	5	6	7	8	9	10	11	12	13	14	STATES
	1.85532	1.34932	0	0.200575	0	0	0	0	0	0.549725	0	0	0	2.69865	1
	0	3.71064	0	0	0	0	0	0	0	0	0	0	0	0	2
	0	0.618441	2.12037	0.482685	0	1.40024	0	0	0	0.585891	0.178826	0	0	0	3
	0	0	0	0	1.88477	0	0	0	0	0	14.8426	5.93703	4.24073	0	4
	0	0	0	1.11319	2.47376	0.241343	0	0	0.824587	1.43638	0.706789	0	0	0	5
	0	0	0	0	0	0	1.34932	0	3.71064	0	0	2.47376	0	0	6
	0	0	0	0	0	1.23688	0	0	0	0	0	0	0	0	7
	0	0	0	3.49237	0	0	0	0	1.2632	2.63868	0.674662	0.706789	4.94752	0	8
	0	0.927661	0	1.32919	0	2.47376	0	0	0	0.404797	1.07946	0	0	0	9
	1.14174	1.56238	0	1.43638	0	1.30964	0	4.24073	0.873092	1.00062	0.63839	0.335425	1.85532	1.14174	10
	0	2.47376	0	2.39396	0.873092	1.58694	4.94752	4.94752	1.44185	3.56222	1.08754	0.848933	0.525401	2.47376	11
	0	0	0	0	0.634298	3.18055	0	0	4.72264	0	1.72588	1.24348	0.956079	4.24073	12
	0	0	0	2.47376	0	2.47376	0	0	0	0	0	0	0	0.824587	13
	Log2(Ratio)
STATES	1	2	3	4	5	6	7	8	9	10	11	12	13	14	STATES
	0	0	0	2	0	0	0	0	0	0	0	0	0	0	1
	0.891669	0.432238	0	-2.31778	0	0	0	0	0	-0.863218	0	0	0	1.43224	2
	0	1.89167	0	0	0	0	0	0	0	0	0	0	0	0	3
	0	-0.693293	1.08431	-1.05085	0	0.485677	0	0	0	-0.771296	-2.48337	0	0	0	4
	0	0	0	0	0.914389	0	0	0	0	0	3.89167	2.56974	2.08431	0	5
	0	0	0	0.154704	1.30671	-2.05085	0	0	-0.278256	0.522435	-0.500648	0	0	0	6
	0	0	0	0	0	0	0.432238	0	1.89167	0	0	1.30671	0	0	7
	0	0	0	0	0	0.306707	0	0	0	0	0	0	0	0	8
	0	0	0	1.80421	0	0	0	0	0.33708	1.39982	-0.567762	-0.500648	2.30671	0	9
	0	-0.108331	0	0.410543	0	1.30671	0	0	0	-1.30473	0.110309	0	0	0	10
	0.191229	0.643742	0	0.522435	0	0.389169	0	2.08431	-0.195794	0.000898282	-0.64749	-1.57594	0.891669	0.191229	11
	0	1.30671	0	1.2594	-0.195794	0.666249	2.30671	2.30671	0.527921	1.83278	0.121063	-0.236277	-0.92851	1.30671	12
	0	0	0	0	-0.656767	1.66928	0	0	2.23959	0	0.787333	0.314385	-0.0647984	2.08431	13
	0	0	0	1.30671	0	1.30671	0	0	0	0	0	0	0	-0.278256	14

### Sheet: Fig5K_Gene_comparable_expressio
	Observed number of 200bp genomic bins within each chromatin-state transition across the 353 upregulated genes in SF3B1K700E
	SF3B1K700E
STATES	1	2	3	4	5	6	7	8	9	10	11	12	13	14	STATES
	34	10	0	11	0	0	0	0	0	8	19	0	0	2	1	WT
	21	102	10	67	1	10	0	0	1	24	32	3	0	17	2
	3	3	3	5	1	1	0	0	0	1	4	1	0	1	3
	11	23	6	215	0	46	0	3	2	69	74	6	0	17	4
	0	0	0	0	54	0	0	0	0	0	0	3	5	2	5
	0	6	1	37	5	116	4	2	32	27	36	84	1	5	6
	0	0	0	0	1	3	19	2	5	0	0	5	1	0	7
	0	0	0	2	0	11	17	27	5	1	1	0	0	0	8
	0	1	0	12	8	27	4	2	82	34	39	68	5	1	9
	4	15	1	55	0	10	0	2	25	92	48	4	0	0	10
	11	31	3	80	1	27	0	5	23	77	482	153	6	9	11
	1	9	0	25	77	132	4	2	144	36	847	6229	589	8	12
	0	0	0	2	110	11	0	0	15	0	75	3300	5373	13	13
	2	5	0	5	4	5	0	0	5	2	11	3	2	32	14
	87	205	24	516	262	399	48	45	339	371	1668	9859	5982	107		19912
	Number of bins within each chromatin-state transition across 6694 genes
STATES	1	2	3	4	5	6	7	8	9	10	11	12	13	14	STATES
	40	10	0	16	0	0	0	0	0	10	22	0	0	2	1
	24	121	10	74	1	10	0	0	1	27	38	4	0	22	2
	3	4	3	5	1	1	0	0	0	1	4	1	0	1	3
	11	24	7	246	0	53	0	4	2	76	83	7	0	17	4
	0	0	0	0	63	0	0	0	0	0	1	5	7	2	5
	0	6	1	40	6	123	4	2	36	31	42	92	1	5	6
	0	0	0	0	1	3	22	2	8	0	0	6	1	0	7
	0	0	0	2	0	12	17	30	5	1	2	0	0	0	8
	0	1	0	17	9	30	4	2	94	45	44	84	9	1	9
	4	16	1	67	0	12	0	3	30	110	55	6	0	1	10
	13	38	4	93	1	34	0	7	34	89	558	177	8	13	11
	1	12	0	31	85	159	6	3	175	50	969	7011	678	12	12
	0	0	0	2	117	14	0	0	22	0	86	3748	6039	21	13
	2	5	0	6	4	6	0	0	5	2	12	3	3	36	14
	Expected number of bins within each chromatin-state transition for the 353 upregulated genes (Expected value = observed value*(5780/6694))
STATES	1	2	3	4	5	6	7	8	9	10	11	12	13	14	STATES
	34.5384	8.6346	0	13.8154	0	0	0	0	0	8.6346	18.9961	0	0	1.72692	1
	20.723	104.479	8.6346	63.896	0.86346	8.6346	0	0	0.86346	23.3134	32.8115	3.45384	0	18.9961	2
	2.59038	3.45384	2.59038	4.3173	0.86346	0.86346	0	0	0	0.86346	3.45384	0.86346	0	0.86346	3
	9.49806	20.723	6.04422	212.411	0	45.7634	0	3.45384	1.72692	65.6229	71.6672	6.04422	0	14.6788	4
	0	0	0	0	54.398	0	0	0	0	0	0.86346	4.3173	6.04422	1.72692	5
	0	5.18076	0.86346	34.5384	5.18076	106.206	3.45384	1.72692	31.0846	26.7673	36.2653	79.4383	0.86346	4.3173	6
	0	0	0	0	0.86346	2.59038	18.9961	1.72692	6.90768	0	0	5.18076	0.86346	0	7
	0	0	0	1.72692	0	10.3615	14.6788	25.9038	4.3173	0.86346	1.72692	0	0	0	8
	0	0.86346	0	14.6788	7.77114	25.9038	3.45384	1.72692	81.1652	38.8557	37.9922	72.5306	7.77114	0.86346	9
	3.45384	13.8154	0.86346	57.8518	0	10.3615	0	2.59038	25.9038	94.9806	47.4903	5.18076	0	0.86346	10
	11.225	32.8115	3.45384	80.3018	0.86346	29.3576	0	6.04422	29.3576	76.8479	481.811	152.832	6.90768	11.225	11
	0.86346	10.3615	0	26.7673	73.3941	137.29	5.18076	2.59038	151.105	43.173	836.693	6053.72	585.426	10.3615	12
	0	0	0	1.72692	101.025	12.0884	0	0	18.9961	0	74.2575	3236.25	5214.43	18.1327	13
	1.72692	4.3173	0	5.18076	3.45384	5.18076	0	0	4.3173	1.72692	10.3615	2.59038	2.59038	31.0846	14
	Ratio = Observed bins/expected bins
STATES	1	2	3	4	5	6	7	8	9	10	11	12	13	14	STATES
	0.984412	1.15813	0	0.796215	0	0	0	0	0	0.926505	1.0002	0	0	1.15813	1
	1.01337	0.976276	1.15813	1.04858	1.15813	1.15813	0	0	1.15813	1.02945	0.975269	0.868599	0	0.89492	2
	1.15813	0.868599	1.15813	1.15813	1.15813	1.15813	0	0	0	1.15813	1.15813	1.15813	0	1.15813	3
	1.15813	1.10988	0.992684	1.01219	0	1.00517	0	0.868599	1.15813	1.05146	1.03255	0.992684	0	1.15813	4
	0	0	0	0	0.992684	0	0	0	0	0	0	0.694879	0.827237	1.15813	5
	0	1.15813	1.15813	1.07127	0.96511	1.09222	1.15813	1.15813	1.02945	1.0087	0.992684	1.05742	1.15813	1.15813	6
	0	0	0	0	1.15813	1.15813	1.0002	1.15813	0.723832	0	0	0.96511	1.15813	0	7
	0	0	0	1.15813	0	1.06162	1.15813	1.04232	1.15813	1.15813	0.579066	0	0	0	8
	0	1.15813	0	0.817505	1.02945	1.04232	1.15813	1.15813	1.01028	0.875033	1.02653	0.937535	0.643406	1.15813	9
	1.15813	1.08575	1.15813	0.950705	0	0.96511	0	0.772088	0.96511	0.968619	1.01073	0.772088	0	0	10
	0.979957	0.944791	0.868599	0.996242	1.15813	0.919693	0	0.827237	0.783442	1.00198	1.00039	1.0011	0.868599	0.801783	11
	1.15813	0.868599	0	0.933977	1.04913	0.961468	0.772088	0.772088	0.952977	0.833855	1.01232	1.02895	1.00611	0.772088	12
	0	0	0	1.15813	1.08884	0.90996	0	0	0.789635	0	1.01	1.0197	1.03041	0.716939	13
	1.15813	1.15813	0	0.96511	1.15813	0.96511	0	0	1.15813	1.15813	1.06162	1.15813	0.772088	1.02945	14
	Log2(Ratio)
STATES	1	2	3	4	5	6	7	8	9	10	11	12	13	14	STATES
	-0.0226662	0.211799	0	-0.328769	0	0	0	0	0	-0.110129	0.000294953	0	0	0.211799	1
	0.019154	-0.0346388	0.211799	0.0684349	0.211799	0.211799	0	0	0.211799	0.0418741	-0.0361285	-0.203238	0	-0.16017	2
	0.211799	-0.203238	0.211799	0.211799	0.211799	0.211799	0	0	0	0.211799	0.211799	0.211799	0	0.211799	3
	0.211799	0.150399	-0.0105934	0.0174774	0	0.00744056	0	-0.203238	0.211799	0.072396	0.046213	-0.0105934	0	0.211799	4
	0	0	0	0	-0.0105934	0	0	0	0	0	0	-0.525167	-0.273628	0.211799	5
	0	0.211799	0.211799	0.0993243	-0.0512353	0.127266	0.211799	0.211799	0.0418741	0.0124903	-0.0105934	0.0805545	0.211799	0.211799	6
	0	0	0	0	0.211799	0.211799	0.000294953	0.211799	-0.466273	0	0	-0.0512353	0.211799	0	7
	0	0	0	0.211799	0	0.0862682	0.211799	0.059796	0.211799	0.211799	-0.788201	0	0	0	8
	0	0.211799	0	-0.290701	0.0418741	0.059796	0.211799	0.211799	0.0147622	-0.192591	0.0377697	-0.0930555	-0.636198	0.211799	9
	0.211799	0.11869	0.211799	-0.0729304	0	-0.0512353	0	-0.373163	-0.0512353	-0.0459987	0.0154018	-0.373163	0	0	10
	-0.029209	-0.0819321	-0.203238	-0.00543166	0.211799	-0.120776	0	-0.273628	-0.352102	0.00285217	0.000567083	0.00158135	-0.203238	-0.318716	11
	0.211799	-0.203238	0	-0.0985411	0.0691947	-0.0566898	-0.373163	-0.373163	-0.0694871	-0.262132	0.0176644	0.0411794	0.00878142	-0.373163	12
	0	0	0	0.211799	0.122794	-0.136124	0	0	-0.340742	0	0.014353	0.0281441	0.0432172	-0.480079	13
	0.211799	0.211799	0	-0.0512353	0.211799	-0.0512353	0	0	0.211799	0.211799	0.0862682	0.211799	-0.373163	0.0418741	14

### Sheet: Fig5K_Heatmaps
	Comparable expression (log2ratio)
	1	2	3	4	5	6	7	8	9	10	11	12	13	14
1	-0.0226662	0.211799	0	-0.328769	0	0	0	0	0	-0.110129	0.000294953	0	0	0.211799
2	0.019154	-0.0346388	0.211799	0.0684349	0.211799	0.211799	0	0	0.211799	0.0418741	-0.0361285	-0.203238	0	-0.16017
3	0.211799	-0.203238	0.211799	0.211799	0.211799	0.211799	0	0	0	0.211799	0.211799	0.211799	0	0.211799
4	0.211799	0.150399	-0.0105934	0.0174774	0	0.00744056	0	-0.203238	0.211799	0.072396	0.046213	-0.0105934	0	0.211799
5	0	0	0	0	-0.0105934	0	0	0	0	0	0	-0.525167	-0.273628	0.211799
6	0	0.211799	0.211799	0.0993243	-0.0512353	0.127266	0.211799	0.211799	0.0418741	0.0124903	-0.0105934	0.0805545	0.211799	0.211799
7	0	0	0	0	0.211799	0.211799	0.000294953	0.211799	-0.466273	0	0	-0.0512353	0.211799	0
8	0	0	0	0.211799	0	0.0862682	0.211799	0.059796	0.211799	0.211799	-0.788201	0	0	0
9	0	0.211799	0	-0.290701	0.0418741	0.059796	0.211799	0.211799	0.0147622	-0.192591	0.0377697	-0.0930555	-0.636198	0.211799
10	0.211799	0.11869	0.211799	-0.0729304	0	-0.0512353	0	-0.373163	-0.0512353	-0.0459987	0.0154018	-0.373163	0	0
11	-0.029209	-0.0819321	-0.203238	-0.00543166	0.211799	-0.120776	0	-0.273628	-0.352102	0.00285217	0.000567083	0.00158135	-0.203238	-0.318716
12	0.211799	-0.203238	0	-0.0985411	0.0691947	-0.0566898	-0.373163	-0.373163	-0.0694871	-0.262132	0.0176644	0.0411794	0.00878142	-0.373163
13	0	0	0	0.211799	0.122794	-0.136124	0	0	-0.340742	0	0.014353	0.0281441	0.0432172	-0.480079
14	0.211799	0.211799	0	-0.0512353	0.211799	-0.0512353	0	0	0.211799	0.211799	0.0862682	0.211799	-0.373163	0.0418741
	Upregulated(log2ratio)
	1	2	3	4	5	6	7	8	9	10	11	12	13	14
1	0.508163	0	0	1.83009	0	0	0	0	0	1.9232	1.37066	0	0	0
2	0	0.326265	0	0.620638	0	0	0	0	0	0.490241	1.58216	2.24513	0	-0.214303
3	0	0	0	0	0	0	0	0	0	0	0	0	0	0
4	0	0	0	0.826176	0	-0.482792	0	2.24513	0	-0.00279905	0.870089	1.43777	0	0
5	0	0	0	0	-1.73215	0	0	0	0	0	0	0	0	0
6	0	0	0	0	0	-0.375458	0	0	0.0752035	-0.709068	0.852811	0.721567	0	0
7	0	0	0	0	0	0	-0.214303	0	1.24513	0	0	0	0	0
8	0	0	0	0	0	0	0	0.9232	0	0	3.24513	0	0	0
9	0	0	0	0.157666	1.0752	0.9232	0	0	-0.30946	0.338238	0.370659	1.43777	1.0752	0
10	0	0	0	0.764002	0	0	0	2.66017	1.66017	1.37066	0.0487312	2.66017	0	4.24513
11	0.544689	0.582163	2.24513	-0.29403	0	1.15767	0	0	2.32759	0.354358	0.821447	1.09945	1.24513	2.12965
12	0	0.660166	0	-0.709068	-0.5793	0.254174	0	0	0.601272	-0.398728	-0.00279905	0.0433711	0.862355	1.66017
13	0	0	0	0	-1.62524	0	0	0	0	0	-2.18114	-0.560688	-0.201223	0.852811
14	0	0	0	0	0	0	0	0	0	0	0.660166	0	2.66017	0.0752035
	Downregulated(log2ratio)
STATES	1	2	3	4	5	6	7	8	9	10	11	12	13	14
1	0.154704	0	0	0.891669	0	0	0	0	0	0	0	0	0	0
2	0.891669	0.432238	0	-2.31778	0	0	0	0	0	-0.863218	0	0	0	1.43224
3	0	1.89167	0	0	0	0	0	0	0	0	0	0	0	0
4	0	-0.693293	1.08431	-1.05085	0	0.485677	0	0	0	-0.771296	-2.48337	0	0	0
5	0	0	0	0	0.914389	0	0	0	0	0	3.89167	2.56974	2.08431	0
6	0	0	0	0.154704	1.30671	-2.05085	0	0	-0.278256	0.522435	-0.500648	0	0	0
7	0	0	0	0	0	0	0.432238	0	1.89167	0	0	1.30671	0	0
8	0	0	0	0	0	0.306707	0	0	0	0	0	0	0	0
9	0	0	0	1.80421	0	0	0	0	0.33708	1.39982	-0.567762	-0.500648	2.30671	0
10	0	-0.108331	0	0.410543	0	1.30671	0	0	0	-1.30473	0.110309	0	0	0
11	0.191229	0.643742	0	0.522435	0	0.389169	0	2.08431	-0.195794	0.000898282	-0.64749	-1.57594	0.891669	0.191229
12	0	1.30671	0	1.2594	-0.195794	0.666249	2.30671	2.30671	0.527921	1.83278	0.121063	-0.236277	-0.92851	1.30671
13	0	0	0	0	-0.656767	1.66928	0	0	2.23959	0	0.787333	0.314385	-0.0647984	2.08431
14	0	0	0	1.30671	0	1.30671	0	0	0	0	0	0	0	-0.278256

### Sheet: FigS5I
ChromHMM states	WT	SF3B1K700E	ratio (WT/SF3B1K700E)	log2ratio
1	23737	25139	0.94423	-0.0827897
2	282115	370186	0.76209	-0.391967
3	252630	341692	0.73935	-0.435671
4	86690	111486	0.777586	-0.362925
5	3830	5555	0.689469	-0.536443
6	24862	40434	0.614879	-0.701627
7	11936	18097	0.659557	-0.600431
8	23345	26989	0.864982	-0.209258
9	29015	31617	0.917703	-0.123902
10	75161	86546	0.868451	-0.203483
11	23256	31371	0.741322	-0.431829
12	32360	30774	1.05154	0.0724996
13	19598	17801	1.10095	0.138748
14	16011	26609	0.601714	-0.732851
